# Performance of *Orbicella faveolata* larval cohorts does not align with previously observed thermal tolerance of adult source populations

**DOI:** 10.1101/2023.06.28.546780

**Authors:** Yingqi Zhang, Shelby E. Gantt, Elise F. Keister, Holland Elder, Graham Kolodziej, Catalina Aguilar, Michael S. Studivan, Dana E. Williams, Dustin W. Kemp, Derek P. Manzello, Ian C. Enochs, Carly D. Kenkel

## Abstract

*Orbicella faveolata*, commonly known as the mountainous star coral, is a dominant reef-building species in the Caribbean, but populations have suffered sharp declines since the 1980s due to repeated bleaching and disease-driven mortality. Prior research has shown that inshore adult *O. faveolata* populations in the Florida Keys are able to maintain high coral cover and recover from bleaching faster than their offshore counterparts. However, whether this origin-specific variation in thermal resistance is heritable remains unclear. To address this knowledge gap, we produced purebred and hybrid larval crosses from *O. faveolata* gametes collected at two distinct reefs in the Upper Florida Keys, a nearshore site (Cheeca Rocks, CR) and an offshore site (Horseshoe Reef, HR), in two different years (2019, 2021). We then subjected these aposymbiotic larvae to severe (36 °C) and moderate (32 °C) heat challenges to quantify their thermal tolerance. Contrary to our expectation based on patterns of adult thermal tolerance, HR purebred larvae survived better and exhibited gene expression profiles that were less driven by stress response under elevated temperature compared to purebred CR and hybrid larvae. One potential explanation could be compromised reproductive output of CR adult colonies due to repeated summer bleaching events in 2018 and 2019, as gametes originating from CR in 2019 contained less storage lipids than those from HR. These findings provide an important counter-example to the current selective breeding paradigm, that more tolerant parents will yield more tolerant offspring, and highlight the importance of adopting a holistic approach when evaluating larval quality for conservation and restoration purposes.
