## Supplemental Table 2 for "Performance of *Orbicella faveolata* larval cohorts does not align with previously observed thermal tolerance of adult source populations"

### Sheet: Sheet1
Parameter	Gametes/Larvae	Year	Effect	df	F-value	P-value
Total Lipids	G	2019	Origin	1	2.6649	0.1412
PL	G	2019	Origin	1	6.0686	0.03911
TAG	G	2019	Origin	1	0.4323	0.5293
WAX	G	2019	Origin	1	6.266	0.03676
Total Lipids	G	2021	Origin	1	0.2378	0.6513
PL	G	2021	Origin	1	0.3321	0.5953
TAG	G	2021	Origin	1	5.2206	0.08433
WAX	G	2021	Origin	1	1.5229	0.2847
Total Lipids	L	2021	Origin	2	0.4417	0.6491
			Trmt	1	0.0002	0.9902
			OxT	2	1.8492	0.1833
PL	L	2021	Origin	2	0.9841	0.3884
			Trmt	1	0.5389	0.47
			OxT	2	0.0923	0.9121
TAG*	L	2021	Origin	NA	NA	NA
			Trmt	NA	NA	NA
			OxT	NA	NA	NA
WAX	L	2021	Origin	2	0.2213	0.8031
			Trmt	1	0.3728	0.5472
			OxT	2	0.3626	0.6996
Host soluble protein	L	2021	Origin	2	0.3219	0.728
			Trmt	1	1.2567	0.2738
			OxT	2	0.7988	0.462
*Too many zero values
