## Supplemental Table 3 for "Performance of *Orbicella faveolata* larval cohorts does not align with previously observed thermal tolerance of adult source populations"

### Sheet: Sheet1
Module_color	Type	delta.rank	pval	level	nseqs	term	name	p.adj	Category
Pink	Origin	0	0.00021009	3	11	GO:0031683	G-protein beta/gamma-subunit complex binding	0.025	MF
Pink	Origin	0	0.00010872	2	9	GO:0050780	dopamine receptor binding	0.05	MF
Pink	Origin	0	0.00035435	3	14	GO:0005834;GO:1905360	GTPase complex	0.05	CC
Yellow	Trmt	0	0.00029756	2	17	GO:0031210;GO:0050997	phosphatidylcholine binding	0.05	MF
Salmon	Trmt	0	6.61036e-05	2	200	GO:0003735	structural constituent of ribosome	0	MF
Salmon	Trmt	0	0.000518353	1	493	GO:0005198	structural molecule activity	0.05	MF
Salmon	Trmt	0	5.46286e-05	3	239	GO:0006412;GO:0043043	peptide biosynthetic process	0.025	BP
Salmon	Trmt	0	7.2212e-07	2	334	GO:0006518	peptide metabolic process	0	BP
Salmon	Trmt	0	1.99054e-06	2	491	GO:0043603	cellular amide metabolic process	0	BP
Salmon	Trmt	0	1.18647e-05	2	306	GO:0043604	amide biosynthetic process	0.0166667	BP
Salmon	Trmt	0	0.00019857	3	114	GO:0005840	ribosome	0.05	CC
Salmon	Trmt	0	0.000433938	3	48	GO:0022625	cytosolic large ribosomal subunit	0.025	CC
Cyan	Trmt	0	1.83e-07	2	200	GO:0003735	structural constituent of ribosome	0	MF
Cyan	Trmt	0	0.00020608	1	493	GO:0005198	structural molecule activity	0.025	MF
Cyan	Trmt	0	0.00032535	2	19	GO:0051018	protein kinase A binding	0.0333333	MF
Cyan	Trmt	0	0.000414866	5	50	GO:0002181	cytoplasmic translation	0.05	BP
Cyan	Trmt	0	0.00101015	2	7	GO:0002444	myeloid leukocyte mediated immunity	0.0916667	BP
Cyan	Trmt	0	0.000411322	2	21	GO:0002920	regulation of humoral immune response	0.0583333	BP
Cyan	Trmt	0	1.01221e-07	3	239	GO:0006412;GO:0043043	peptide biosynthetic process	0	BP
Cyan	Trmt	0	3.56022e-06	2	334	GO:0006518	peptide metabolic process	0.0166667	BP
Cyan	Trmt	0	0.000382918	2	706	GO:0034645;GO:0009059	macromolecule biosynthetic process	0.06	BP
Cyan	Trmt	0	0.000158718	2	491	GO:0043603	cellular amide metabolic process	0.025	BP
Cyan	Trmt	0	1.43188e-06	2	306	GO:0043604	amide biosynthetic process	0	BP
Cyan	Trmt	0	0.000581105	2	825	GO:0044271	cellular nitrogen compound biosynthetic process	0.0722222	BP
Cyan	Trmt	0	0.000724854	5	6	GO:0061081	positive regulation of myeloid leukocyte cytokine production involved in immune response	0.08	BP
Cyan	Trmt	0	0.00047385	4	22	GO:0090342;GO:2000772	regulation of cell aging	0.05625	BP
Cyan	Trmt	0	0.000891032	2	680	GO:1901566	organonitrogen compound biosynthetic process	0.0909091	BP
Cyan	Trmt	0	0.00017062	3	114	GO:0005840	ribosome	0.0125	CC
Cyan	Trmt	0	0.00026055	2	79	GO:0015935	small ribosomal subunit	0.01	CC
Cyan	Trmt	0	2.12e-05	2	47	GO:0022627	cytosolic small ribosomal subunit	0	CC
Cyan	Trmt	0	2.2e-05	3	163	GO:0044391	ribosomal subunit	0	CC
Cyan	Trmt	0	6.24e-06	2	543	GO:1990904	ribonucleoprotein complex	0	CC
Black	Trmt	0	0.000110258	4	298	GO:0001817	regulation of cytokine production	0.0153846	BP
Black	Trmt	0	0.000264381	1	765	GO:0002376	immune system process	0.0392857	BP
Black	Trmt	0	2.20255e-07	2	529	GO:0006952	defense response	0	BP
Black	Trmt	0	1.18925e-06	2	1068	GO:0009605	response to external stimulus	0	BP
Black	Trmt	0	3.53155e-05	2	193	GO:0009617	response to bacterium	0.0125	BP
Black	Trmt	0	3.70136e-05	3	160	GO:0019221	cytokine-mediated signaling pathway	0.0111111	BP
Black	Trmt	0	0.000279908	2	71	GO:0032479	regulation of type I interferon production	0.0366667	BP
Black	Trmt	0	0.000108279	5	8	GO:0035456;GO:0035458	response to interferon-beta	0.0166667	BP
Black	Trmt	0	7.86131e-05	2	110	GO:0042742	defense response to bacterium	0.0181818	BP
Black	Trmt	0	1.69341e-09	2	11	GO:0042832;GO:0001562	defense response to protozoan	0	BP
Black	Trmt	0	3.06999e-08	2	597	GO:0043207;GO:0009607;GO:0051707	response to biotic stimulus	0	BP
Black	Trmt	0	3.94041e-05	2	6	GO:0044406	adhesion of symbiont to host	0.01	BP
Black	Trmt	0	5.34893e-06	1	684	GO:0044419	biological process involved in interspecies interaction between organisms	0.00714286	BP
Black	Trmt	0	0.000711386	2	272	GO:0045087	innate immune response	0.0583333	BP
Black	Trmt	0	0.000312693	4	47	GO:0050830	defense response to Gram-positive bacterium	0.034375	BP
Black	Trmt	0	0.000349475	2	172	GO:0071345	cellular response to cytokine stimulus	0.0323529	BP
Black	Trmt	0	2.89475e-07	3	36	GO:0071346;GO:0034341	response to interferon-gamma	0	BP
Black	Trmt	0	1.1246e-07	2	469	GO:0098542;GO:0006955	immune response	0	BP
