## Supplemental Table 5 for "Performance of *Orbicella faveolata* larval cohorts does not align with previously observed thermal tolerance of adult source populations"

Isogroup	Protein	GN	Origin	Loading	CR x CR / HR x HR LFC control	CR x CR LFC Heat	HR x HR LFC Heat
isogroupOFAVBQ_DN198860_c5_g1	Histone-lysine N-methyltransferase SMYD3	Smyd3	CR x CR	Back	-0.972943894	-0.744340931	-0.944184591
isogroupOFAVBQ_DN200828_c0_g1	Tetratricopeptide repeat protein 25	ttc25	CR x CR	Back	-0.642290871	0.087217173	-0.752825283
isogroupOFAVBQ_DN201538_c1_g2	Eukaryotic initiation factor 4A-I	EIF4A1	CR x CR	Back	-0.255006105	-0.093873965	-0.40706442
isogroupOFAVBQ_DN203276_c5_g1	Coiled-coil domain-containing protein 42 homolog	v1g187067	CR x CR	Back	-0.688728257	-0.129393778	-0.794714053
isogroupOFAVBQ_DN203406_c0_g2	Lactadherin	Mfge8	CR x CR	Back	-0.427467535	-0.215346141	-0.570781624
isogroupOFAVBQ_DN204990_c0_g1	Tubulin polymerization-promoting protein family member 2	Tppp2	CR x CR	Back	-0.511911818	0.155510955	-0.624569847
isogroupOFAVBQ_DN207155_c0_g1	WD repeat-containing protein 55	Wdr55	CR x CR	Back	-0.673510758	-0.060845343	-0.766872949
isogroupOFAVBQ_DN210121_c0_g1	Cytospin-A	SPECC1L	CR x CR	Back	-0.467336753	-0.06292498	-0.435149985
isogroupOFAVBQ_DN211549_c1_g1	RNA-directed DNA polymerase from mobile element jockey	pol	CR x CR	Back	-1.36992757	0.117425031	-1.249665073
isogroupOFAVBQ_DN216521_c2_g1	60S ribosomal protein L8	RpL8	CR x CR	Back	-0.376315553	-0.184140875	-0.518572135
isogroupOFAVBQ_DN216773_c4_g1	WD repeat-containing protein 86	WDR86	CR x CR	Back	-0.517705738	0.049090908	-0.483251918
isogroupOFAVBQ_DN222350_c3_g1	Intraflagellar transport protein 74 homolog	Ift74	CR x CR	Back	-0.506104276	0.010396426	-0.477991856
isogroupOFAVBQ_DN224130_c1_g1	Polycystic kidney disease protein 1-like 3	PKD1L3	CR x CR	Back	-0.634112482	0.216226334	-0.719343111
isogroupOFAVBQ_DN225191_c2_g1	Kinesin-like protein KIF28P	Kif28p	CR x CR	Back	-0.596067895	-0.012413283	-0.675856614
isogroupOFAVBQ_DN195630_c0_g1	Small nuclear ribonucleoprotein G	Snrpg	CR x CR	Front	0.867632968	-0.231687318	0.908091303
isogroupOFAVBQ_DN198445_c7_g1	Cytochrome c	NA	CR x CR	Front	0.385913769	0.299604404	0.407501257
isogroupOFAVBQ_DN200018_c1_g4	Melanocortin receptor 4	mc4r	CR x CR	Front	1.016819307	-0.769491306	1.291173156
isogroupOFAVBQ_DN200951_c6_g1	Peptidyl-prolyl cis-trans isomerase B	PPIB	CR x CR	Front	0.589301394	-0.207483801	0.920774247
isogroupOFAVBQ_DN203360_c3_g2	Peptidyl-prolyl cis-trans isomerase	fkh1	CR x CR	Front	0.98704765	-0.421603603	1.030877303
isogroupOFAVBQ_DN204228_c0_g1	Transmembrane protein 170B	Tmem170b	CR x CR	Front	0.747776173	0.337343697	1.143232046
isogroupOFAVBQ_DN204348_c0_g1	Anaphase-promoting complex subunit 7	ANAPC7	CR x CR	Front	0.601999667	-0.181825098	0.719630129
isogroupOFAVBQ_DN204372_c5_g2	Protein ripply	RIPPLY	CR x CR	Front	0.468647873	0.163581966	0.614547627
isogroupOFAVBQ_DN204779_c0_g1	Mitochondrial import receptor subunit TOM40 homolog	tomm40	CR x CR	Front	0.708979878	-0.150712171	0.844044369
isogroupOFAVBQ_DN204878_c0_g1	Lipopolysaccharide-induced tumor necrosis factor-alpha factor homolog	Litaf	CR x CR	Front	1.192284551	-0.255708639	0.640522757
isogroupOFAVBQ_DN206298_c9_g5	NPC intracellular cholesterol transporter 2	NPC2	CR x CR	Front	0.815372723	-0.175527814	0.865933151
isogroupOFAVBQ_DN206484_c4_g3	Protein OSCP1	Oscp1	CR x CR	Front	0.578289601	-0.159449892	0.53228675
isogroupOFAVBQ_DN206580_c1_g3	Protein FAM50A-A	fam50a-a	CR x CR	Front	0.713751405	-0.268117628	0.692651942
isogroupOFAVBQ_DN206788_c7_g1	Isocitrate dehydrogenase [NAD] subunit beta, mitochondrial	IDH3B	CR x CR	Front	0.487158152	-0.306922019	0.610754738
isogroupOFAVBQ_DN206803_c0_g1	Golgi-associated plant pathogenesis-related protein 1	Glipr2	CR x CR	Front	0.736339474	-0.055471472	0.727564333
isogroupOFAVBQ_DN207074_c0_g1	Growth hormone-inducible transmembrane protein	Ghitm	CR x CR	Front	0.326441301	0.175963251	0.513425356
isogroupOFAVBQ_DN207591_c0_g3	Cell wall protein PRY3	PRY3	CR x CR	Front	0.870269874	0.039866015	0.854177835
isogroupOFAVBQ_DN207929_c1_g1	Caspase-8	CASP8	CR x CR	Front	0.56299968	-0.038719147	0.690579609
isogroupOFAVBQ_DN208175_c2_g1	Basic leucine zipper and W2 domain-containing protein 1	Bzw1	CR x CR	Front	0.793665788	-0.549511709	0.859534891
isogroupOFAVBQ_DN209145_c1_g1	Ribonuclease H1	RNASEH1	CR x CR	Front	0.884092177	-0.166179159	0.758922806
isogroupOFAVBQ_DN209516_c0_g1	Signal peptidase complex catalytic subunit SEC11C	Sec11c	CR x CR	Front	0.442945707	0.09420748	0.390014625
isogroupOFAVBQ_DN209521_c0_g1	Monocarboxylate transporter 10	Slc16a10	CR x CR	Front	0.60582951	-0.539488298	0.671351528
isogroupOFAVBQ_DN209959_c0_g1	Integrin beta-1	ITGB1	CR x CR	Front	0.414940822	-0.043741053	0.531252824
isogroupOFAVBQ_DN210136_c5_g1	Soma ferritin	NA	CR x CR	Front	0.799860953	-0.308540475	0.591622969
isogroupOFAVBQ_DN210802_c2_g1	Brain protein I3	BRI3	CR x CR	Front	0.562143438	0.313650402	0.566722812
isogroupOFAVBQ_DN211538_c1_g6	F-actin-capping protein subunit beta isoforms 1 and 2	CAPZB	CR x CR	Front	0.453400716	-0.21933298	0.629607143
isogroupOFAVBQ_DN212053_c0_g1	Putative tyrosinase-like protein tyr-3	tyr-3	CR x CR	Front	1.114333881	-0.156181417	1.103070378
isogroupOFAVBQ_DN212959_c0_g1	Thymocyte nuclear protein 1	thyn1	CR x CR	Front	0.878990058	-0.004604725	0.710396905
isogroupOFAVBQ_DN213136_c0_g1	Signal peptidase complex subunit 2	Spcs2	CR x CR	Front	0.771878887	-0.04360323	0.826102262
isogroupOFAVBQ_DN213952_c3_g2	Peroxisomal membrane protein PEX13	PEX13	CR x CR	Front	0.506457671	-0.288841665	0.48917672
isogroupOFAVBQ_DN214650_c0_g3	Kinase suppressor of Ras 2	KSR2	CR x CR	Front	0.729897291	-0.127689954	0.918757962
isogroupOFAVBQ_DN214849_c1_g3	4-coumarate--CoA ligase	4CL	CR x CR	Front	1.236900548	-0.381499015	1.320753354
isogroupOFAVBQ_DN215519_c0_g1	WW domain-containing adapter protein with coiled-coil homolog	wcy	CR x CR	Front	0.352337109	0.025381956	0.362683429
isogroupOFAVBQ_DN216183_c0_g1	Stimulated by retinoic acid gene 6 protein-like	Stra6l	CR x CR	Front	4.049752888	-0.262898411	1.739841737
isogroupOFAVBQ_DN216534_c1_g1	Ubiquitin-conjugating enzyme E2 G1	Ube2g1	CR x CR	Front	0.403049491	-0.050218629	0.33452967
isogroupOFAVBQ_DN217386_c2_g1	Thymidine kinase, cytosolic	TK1	CR x CR	Front	1.252094107	-0.33420445	1.374766607
isogroupOFAVBQ_DN217600_c0_g3	E3 ubiquitin-protein ligase ZNF598	ZNF598	CR x CR	Front	0.404911888	0.102476702	0.474888223
isogroupOFAVBQ_DN217676_c1_g2	Torsin-1A (Fragment)	TOR1A	CR x CR	Front	2.436633039	-0.392568925	1.504223607
isogroupOFAVBQ_DN218233_c0_g1	Protein FIZZY-RELATED 2	FZR2	CR x CR	Front	0.420023601	0.090762126	0.478493938
isogroupOFAVBQ_DN219347_c1_g2	Spartin	Spart	CR x CR	Front	0.700985463	-0.350469683	0.636836642
isogroupOFAVBQ_DN219564_c1_g4	Nuclear protein localization protein 4 homolog 2	npl-4.2	CR x CR	Front	0.899584444	-0.16660567	0.606610871
isogroupOFAVBQ_DN219759_c1_g1	Eukaryotic translation initiation factor 5	eIF5	CR x CR	Front	0.583680605	0.076578929	0.746823638
isogroupOFAVBQ_DN221208_c0_g1	Ankyrin repeat domain-containing protein 17	Ankrd17	CR x CR	Front	0.319322652	-0.021792232	0.313119725
isogroupOFAVBQ_DN222183_c1_g1	Zinc finger MIZ domain-containing protein 1	ZMIZ1	CR x CR	Front	0.405464913	-0.059885968	0.545021642
isogroupOFAVBQ_DN223273_c0_g1	Breast cancer type 1 susceptibility protein homolog	BRCA1	CR x CR	Front	0.961989201	-0.20073885	1.044100598
isogroupOFAVBQ_DN224046_c1_g2	Guanine nucleotide exchange factor VAV3	Vav3	CR x CR	Front	0.729367215	-0.149818456	1.05557604
isogroupOFAVBQ_DN224082_c2_g4	Cubilin	Cubn	CR x CR	Front	0.758851064	0.042170597	0.982547867
isogroupOFAVBQ_DN225289_c2_g3	dCTP pyrophosphatase 1	Dctpp1	CR x CR	Front	1.548690596	0.186477431	1.078421235
isogroupOFAVBQ_DN188931_c1_g1	Poly(U)-specific endoribonuclease	endou	HR x HR	Back	2.4109178	-1.783223286	-0.856002891
isogroupOFAVBQ_DN192066_c0_g1	Nanos homolog 1	nanos1	HR x HR	Back	0.536361362	-0.430154506	0.293256872
isogroupOFAVBQ_DN197295_c0_g1	Proteasome subunit beta type-7	Psmb7	HR x HR	Back	0.623720461	-0.664532614	0.170814855
isogroupOFAVBQ_DN199596_c9_g1	ATP-dependent translocase ABCB1	Abcb1a	HR x HR	Back	1.509099808	-1.676103951	-0.051666537
isogroupOFAVBQ_DN199995_c3_g4	Profilin	NA	HR x HR	Back	2.145868409	-1.590781575	0.87699818
isogroupOFAVBQ_DN202515_c3_g1	Cytochrome P450 3A21	CYP3A21	HR x HR	Back	1.901852981	-1.793102322	-0.387184119
isogroupOFAVBQ_DN204198_c0_g1	Protein GUCD1	Gucd1	HR x HR	Back	1.617789208	-1.191079759	-0.108836898
isogroupOFAVBQ_DN204626_c0_g2	DBH-like monooxygenase protein 2 homolog	moxd2	HR x HR	Back	0.755189984	-0.842732898	0.483950191
isogroupOFAVBQ_DN205412_c1_g1	Proteasome subunit beta type-3	psmb3	HR x HR	Back	0.56654284	-0.604592242	0.060154158
isogroupOFAVBQ_DN206204_c0_g1	Proteasome subunit alpha type-4	Psma4	HR x HR	Back	0.62279863	-0.598073367	0.054812038
isogroupOFAVBQ_DN206592_c0_g1	Adipocyte enhancer-binding protein 1	Aebp1	HR x HR	Back	1.194407699	-1.429005796	0.167330377
isogroupOFAVBQ_DN207322_c3_g1	Glutathione S-transferase	GstS1	HR x HR	Back	1.018626574	-1.014709035	0.144230769
isogroupOFAVBQ_DN207472_c1_g1	Histone H2A	NA	HR x HR	Back	0.989977214	-0.986792952	-0.540418274
isogroupOFAVBQ_DN207519_c1_g1	Proline-rich transmembrane protein 1	Prrt1	HR x HR	Back	0.461938512	-0.620933496	0.148151013
isogroupOFAVBQ_DN209079_c2_g2	Histone H2B type 1-F/J/L	H2bc7	HR x HR	Back	1.178444676	-1.275257431	-0.274812483
isogroupOFAVBQ_DN210447_c5_g4	Glutathione S-transferase omega-2	Gsto2	HR x HR	Back	0.476754486	-0.583531701	-0.041927554
isogroupOFAVBQ_DN211674_c0_g1	Proteasome subunit alpha type-3	PSMA3	HR x HR	Back	0.640229296	-0.71574062	0.11391089
isogroupOFAVBQ_DN212250_c1_g1	Eukaryotic translation initiation factor 3 subunit E	Eif3e	HR x HR	Back	0.620906845	-0.623996432	-0.06887737
isogroupOFAVBQ_DN212281_c5_g1	Eukaryotic translation initiation factor 6	eif6	HR x HR	Back	0.787445059	-0.711857932	-0.088330058
isogroupOFAVBQ_DN213950_c1_g1	Heat shock protein Hsp-16.41	hsp-16.41	HR x HR	Back	1.031943125	-1.170180675	0.448888094
isogroupOFAVBQ_DN213978_c5_g1	Stomatin-like protein 1	STOML1	HR x HR	Back	0.574342968	-0.871596913	-0.330895768
isogroupOFAVBQ_DN214810_c1_g1	Canalicular multispecific organic anion transporter 2	Abcc3	HR x HR	Back	1.038405118	-0.588721202	0.070348224
isogroupOFAVBQ_DN215513_c0_g2	E3 ubiquitin-protein ligase BRE1B	Rnf40	HR x HR	Back	0.744671326	-0.496692965	0.066484875
isogroupOFAVBQ_DN215740_c0_g3	Vesicular inhibitory amino acid transporter	slc32a1	HR x HR	Back	1.295651913	-1.374337874	-0.381588442
isogroupOFAVBQ_DN217070_c0_g1	26S proteasome non-ATPase regulatory subunit 8 (Fragment)	PSMD8	HR x HR	Back	0.541703905	-0.787372685	0.072372039
isogroupOFAVBQ_DN217507_c1_g5	26S proteasome non-ATPase regulatory subunit 6	Rpn7	HR x HR	Back	1.038228414	-1.114682814	0.433775928
isogroupOFAVBQ_DN218372_c1_g1	Tether containing UBX domain for GLUT4	Aspscr1	HR x HR	Back	0.514648468	-0.705229752	-0.263842986
isogroupOFAVBQ_DN219518_c1_g1	Frizzled-6	Fzd6	HR x HR	Back	0.527392804	-0.671964883	-0.31785649
isogroupOFAVBQ_DN221992_c2_g1	Endoribonuclease Dicer	dicer1	HR x HR	Back	0.719049357	-0.813585541	-0.077538222
isogroupOFAVBQ_DN223171_c2_g2	Ankyrin repeat and zinc finger domain-containing protein 1	Ankzf1	HR x HR	Back	0.773927666	-1.046805698	-0.585361773
isogroupOFAVBQ_DN223449_c2_g3	Testis-expressed protein 10	Tex10	HR x HR	Back	0.563626942	-0.92979688	-0.259242264
isogroupOFAVBQ_DN196357_c2_g1	Helicase with zinc finger domain 2	Helz2	HR x HR	Front	-1.415466331	1.317702024	-0.145004711
isogroupOFAVBQ_DN197426_c0_g1	Glutathione gamma-glutamylcysteinyltransferase	SPAC3H1.10	HR x HR	Front	-1.503178743	1.367231497	0.420898921
isogroupOFAVBQ_DN207301_c7_g1	Myosin-IIIb	MYO3B	HR x HR	Front	-0.595030688	0.586460318	-0.183619968
isogroupOFAVBQ_DN207434_c0_g1	Dynein light chain roadblock-type 2	Dynlrb2	HR x HR	Front	-0.442472554	0.644268522	-0.094366008
isogroupOFAVBQ_DN208762_c3_g1	Protein c-ets-1-B (Fragment)	ets1-b	HR x HR	Front	-1.319043899	1.605376235	0.029585607
isogroupOFAVBQ_DN211148_c1_g1	DnaJ homolog subfamily C member 3	DNAJC3	HR x HR	Front	-0.531681097	0.69932586	-0.086345652
isogroupOFAVBQ_DN214203_c6_g1	Phosphoserine aminotransferase	Psat1	HR x HR	Front	-0.580970722	0.628953727	0.270061245
isogroupOFAVBQ_DN215609_c0_g1	Protein FAM181A	FAM181A	HR x HR	Front	-0.746630777	0.589693136	0.326031095
isogroupOFAVBQ_DN215746_c4_g1	Endoplasmic reticulum resident protein 29 (Fragment)	ERP29	HR x HR	Front	-0.410924449	0.628907672	0.025858537
isogroupOFAVBQ_DN223883_c5_g1	Steroid 17-alpha-hydroxylase/17,20 lyase	CYP17A1	HR x HR	Front	-0.717014326	0.703195801	-0.470512691
isogroupOFAVBQ_DN224736_c2_g1	Cadherin-23	Cdh23	HR x HR	Front	-0.901541287	0.963042483	0.173693743
