## Supplemental Table 6 for "Performance of *Orbicella faveolata* larval cohorts does not align with previously observed thermal tolerance of adult source populations"

delta.rank	pval	level	nseqs	term	name	p.adj
-2658	9.84E-05	3	24	GO:0000470	maturation of LSU-rRNA	0.016438048
1097	0.000853506	5	104	GO:0001894	tissue homeostasis	0.075724968
-1889	2.06E-05	2	57	GO:0002181	cytoplasmic translation	0.005809417
529	2.39E-05	1	761	GO:0002376	immune system process	0.00619963
535	0.000162768	3	584	GO:0002682	regulation of immune system process	0.021661687
1365	4.71E-05	3	100	GO:0003012	muscle system process	0.009398273
2021	0.001385	5	28	GO:0006026	aminoglycan catabolic process	0.096167169
-1542	3.51E-09	2	166	GO:0006364;GO:0016072	rRNA metabolic process	2.40E-06
-970	3.59E-12	6	605	GO:0006396	RNA processing	8.59E-09
-996	0.001106791	2	121	GO:0006399	tRNA metabolic process	0.089607588
-1502	2.87E-13	3	270	GO:0006412;GO:0043043	peptide biosynthetic process	1.38E-09
-2108	0.000102466	2	38	GO:0006414	translational elongation	0.016438048
-1072	1.57E-09	2	365	GO:0006518	peptide metabolic process	1.51E-06
1475	0.000152529	2	74	GO:0006936	muscle contraction	0.021661687
630	2.46E-05	3	524	GO:0006952	defense response	0.00619963
927	0.000160803	4	188	GO:0006954	inflammatory response	0.021661687
389	0.000218806	2	1112	GO:0007166	cell surface receptor signaling pathway	0.02758688
563	4.67E-05	2	616	GO:0007275	multicellular organism development	0.009398273
2255	0.000954672	2	24	GO:0007586	digestion	0.081675594
781	3.41E-05	2	323	GO:0007600	sensory perception	0.008115766
1157	0.000204393	2	116	GO:0007605;GO:0050954	sensory perception of mechanical stimulus	0.02646609
-1367	0.000131127	3	88	GO:0008033	tRNA processing	0.020265389
-1035	0.001277676	3	109	GO:0009451	RNA modification	0.093648009
492	4.74E-06	2	1063	GO:0009605	response to external stimulus	0.001513431
886	0.000748111	2	164	GO:0009612	response to mechanical stimulus	0.068684842
787	0.001309626	4	189	GO:0009617	response to bacterium	0.093648009
356	0.00036094	2	1260	GO:0010647;GO:0023056;GO:0009967;GO:0048584	positive regulation of response to stimulus	0.041172996
-675	1.97E-09	2	961	GO:0016070	RNA metabolic process	1.57E-06
-638	0.000155629	6	406	GO:0016071	mRNA metabolic process	0.021661687
3974	1.97E-06	5	16	GO:0016486;GO:0140448	peptide hormone processing	0.000726906
1375	0.001340663	2	61	GO:0018108;GO:0018212	peptidyl-tyrosine modification	0.094457629
-1430	0.000292721	2	72	GO:0022613;GO:0044085	cellular component biogenesis	0.035060684
-1042	4.02E-05	6	176	GO:0022618;GO:0071826	ribonucleoprotein complex subunit organization	0.008759929
340	0.001467087	2	1075	GO:0030154	cell differentiation	0.099800844
520	0.000311754	4	564	GO:0030334;GO:2000145;GO:0040012;GO:0051270	regulation of locomotion	0.036429545
2141	0.000564248	2	29	GO:0032655	regulation of interleukin-12 production	0.057517326
972	8.90E-06	2	238	GO:0034097	response to cytokine	0.002663917
-927	9.82E-08	2	381	GO:0034470;GO:0034660	ncRNA metabolic process	5.23E-05
-530	0.000693425	2	476	GO:0034622	cellular protein-containing complex assembly	0.06514115
-783	7.74E-10	2	734	GO:0034645;GO:0009059	macromolecule biosynthetic process	1.24E-06
378	0.000641725	3	993	GO:0035556	intracellular signal transduction	0.061490062
3245	0.001277032	4	11	GO:0035646;GO:0043485	endosome to melanosome transport	0.093648009
397	0.001021113	2	824	GO:0042325;GO:0019220;GO:0051174	regulation of phosphate metabolic process	0.085827263
2378	0.000493707	3	24	GO:0042659;GO:0010453	regulation of cell fate commitment	0.052563311
3202	0.001481036	3	11	GO:0042832;GO:0001562	response to protozoan	0.099800844
655	3.33E-06	2	593	GO:0043207;GO:0009607;GO:0051707	response to biotic stimulus	0.001140787
-717	1.71E-06	4	520	GO:0043603	cellular amide metabolic process	0.000681906
-1120	1.31E-09	5	337	GO:0043604	amide biosynthetic process	1.51E-06
1933	0.001290114	2	31	GO:0043900	regulation of multi-organism process	0.093648009
2263	0.001499825	3	22	GO:0043902	positive regulation of multi-organism process	0.099800844
-620	1.88E-07	4	851	GO:0044271	cellular nitrogen compound biosynthetic process	9.01E-05
515	9.27E-05	1	682	GO:0044419	biological process involved in interspecies interaction between organisms	0.016438048
3836	0.001166801	6	8	GO:0044857	plasma membrane raft organization	0.09016358
2135	3.56E-05	2	42	GO:0046425;GO:1904892	regulation of receptor signaling pathway via STAT	0.008115766
2590	7.83E-05	4	26	GO:0046426;GO:1904893	negative regulation of receptor signaling pathway via STAT	0.015012106
556	0.000586257	2	444	GO:0048468	cell development	0.058515786
659	0.001272718	2	273	GO:0051090	regulation of DNA-binding transcription factor activity	0.093648009
420	0.000442666	3	842	GO:0051240	positive regulation of multicellular organismal process	0.048200318
2495	0.001140902	2	19	GO:0060119	inner ear receptor cell development	0.089607588
1703	0.001119756	4	41	GO:0061178	regulation of insulin secretion involved in cellular response to glucose stimulus	0.089607588
-2433	0.001137101	4	20	GO:0070125;GO:0070126;GO:0006415	mitochondrial translational elongation	0.089607588
2497	0.000253514	5	24	GO:0070212	protein poly-ADP-ribosylation	0.031143179
2359	0.000935389	4	22	GO:0071244;GO:0010037;GO:0070417;GO:0014832;GO:0014848	urinary tract smooth muscle contraction	0.08148087
981	0.000137658	4	171	GO:0071345	cellular response to cytokine stimulus	0.020610035
1969	0.000600174	2	34	GO:0071346;GO:0034341	response to interferon-gamma	0.05868236
761	1.39E-06	3	467	GO:0098542;GO:0006955	immune response	0.000607572
-1815	0.00051458	2	41	GO:1901264	carbohydrate derivative transport	0.053594609
-711	3.39E-08	2	717	GO:1901566	organonitrogen compound biosynthetic process	2.03E-05
1370	0.00040089	3	75	GO:1902107;GO:1903708	positive regulation of leukocyte differentiation	0.044666601
500	9.27E-05	4	729	GO:2000026	regulation of multicellular organismal development	0.016438048
1991	0.00075982	2	32	GO:2000050	regulation of non-canonical Wnt signaling pathway	0.068684842
3245	0.000102931	2	16	GO:2000051	negative regulation of non-canonical Wnt signaling pathway	0.016438048
