## Supplemental Table 7 for "Performance of *Orbicella faveolata* larval cohorts does not align with previously observed thermal tolerance of adult source populations"

	delta.rank	pval	level	nseqs	term	name	p.adj
30	-782	0.000152211042038851	3	268	GO:0000226	microtubule cytoskeleton organization	0.0560956232621642
102	-1961	1.67378062086896e-05	4	54	GO:0001578	microtubule bundle formation	0.0133651382576386
355	-1548	4.91791963244624e-06	2	98	GO:0003341	cilium movement	0.00589043823976248
417	-493	9.1398999173085e-05	2	750	GO:0006259	DNA metabolic process	0.043789260503825
446	-698	2.57036323998381e-05	2	421	GO:0006325	chromatin organization	0.015393262853453
448	-2128	3.03682373694507e-05	6	43	GO:0006334	nucleosome assembly	0.0161660250263376
689	-727	1.78469757642105e-06	2	503	GO:0007017	microtubule-based process	0.00377610662608756
690	-1290	1.63584608289741e-08	3	218	GO:0007018	microtubule-based movement	7.83733858316149e-05
1006	2731	1.55299136054529e-05	2	28	GO:0009395	phospholipid catabolic process	0.0133651382576386
1400	-2344	0.000207839920745985	2	28	GO:0018200	peptidyl-glutamic acid modification	0.071125790021001
2130	-1484	2.36450007895276e-06	5	114	GO:0034728;GO:0071824	protein-DNA complex subunit organization	0.00377610662608756
2153	-2127	0.000110374453579404	4	37	GO:0035082	axoneme assembly	0.0480730915544477
2378	729	0.000347091072018217	3	275	GO:0042391	regulation of membrane potential	0.0978184309434869
2875	2866	0.000274624452531933	3	18	GO:0046475	glycerophospholipid catabolic process	0.0822328595050307
2881	2197	0.000254647645335877	3	31	GO:0046503	glycerolipid catabolic process	0.0813344579202791
3307	-922	2.16879911085692e-05	2	242	GO:0051276	chromosome organization	0.0148438807715936
3691	-1553	0.000147928428997167	2	67	GO:0065004	protein-DNA complex assembly	0.0560956232621642
