## Supplemental Table 8 for "Performance of *Orbicella faveolata* larval cohorts does not align with previously observed thermal tolerance of adult source populations"

delta.rank	pval	level	nseqs	term	name	p.adj
-1368	0.002862815	3	35	GO:0000096	sulfur amino acid metabolic process	0.068997886
734	1.19E-05	9	269	GO:0000209	protein polyubiquitination	0.001673805
3808	0.000200384	3	7	GO:0000288	nuclear-transcribed mRNA catabolic process, deadenylation-dependent decay	0.012373308
866	0.004383876	2	80	GO:0000956	nuclear-transcribed mRNA catabolic process	0.08667492
730	0.0003934	4	176	GO:0001558	regulation of cell growth	0.019060432
2833	0.00170965	2	9	GO:0001782	B cell homeostasis	0.049266984
1222	0.004420352	2	40	GO:0001816	cytokine production	0.087005954
735	3.36E-05	4	240	GO:0001817	regulation of cytokine production	0.003275838
1068	5.80E-06	2	134	GO:0001819	positive regulation of cytokine production	0.00091294
1097	0.000873652	5	68	GO:0001959;GO:0060759	regulation of response to cytokine stimulus	0.033447894
1295	0.005373491	3	34	GO:0001960;GO:0060761	negative regulation of response to cytokine stimulus	0.097097225
1547	0.000263323	2	41	GO:0002221	pattern recognition receptor signaling pathway	0.014158409
2116	6.95E-05	2	26	GO:0002224	toll-like receptor signaling pathway	0.005678564
547	1.53E-06	1	606	GO:0002376	immune system process	0.000375963
2579	0.004304005	2	9	GO:0002449	lymphocyte mediated immunity	0.085479091
2130	0.001668977	4	16	GO:0002460	adaptive immune response based on somatic recombination of immune receptors built from immunoglobulin superfamily domains	0.048411302
809	0.005280502	3	88	GO:0002521	leukocyte differentiation	0.096205508
3240	0.003399304	3	6	GO:0002634	regulation of germinal center formation	0.075314219
532	3.23E-05	3	471	GO:0002682	regulation of immune system process	0.003275838
535	0.001492684	2	266	GO:0002684	positive regulation of immune system process	0.046520692
2844	0.002986106	3	8	GO:0002823;GO:0002820	negative regulation of adaptive immune response	0.069660013
-690	3.94E-05	2	268	GO:0005975	carbohydrate metabolic process	0.003636714
-994	0.000260307	2	100	GO:0005996;GO:0019318	monosaccharide metabolic process	0.014158409
-1061	0.004471854	4	53	GO:0006006	glucose metabolic process	0.087240734
-590	0.003779032	2	180	GO:0006066	alcohol metabolic process	0.081393359
782	0.004067909	3	100	GO:0006338	chromatin remodeling	0.08300695
1604	0.003758121	3	24	GO:0006379	mRNA cleavage	0.081393359
1140	1.36E-05	2	108	GO:0006457	protein folding	0.001818569
1481	0.003860544	2	28	GO:0006471	protein ADP-ribosylation	0.082227726
331	0.001657702	2	715	GO:0006508	proteolysis	0.048402695
-819	0.000103317	2	168	GO:0006520	cellular amino acid metabolic process	0.007071844
-768	0.002840639	2	112	GO:0006575	cellular modified amino acid metabolic process	0.068997886
-659	6.73E-09	3	608	GO:0006629	lipid metabolic process	3.71E-06
-1249	4.28E-09	3	165	GO:0006631	fatty acid metabolic process	3.15E-06
-1371	8.08E-05	2	61	GO:0006633	fatty acid biosynthetic process	0.006039373
-1279	0.004670585	2	36	GO:0006635	fatty acid beta-oxidation	0.089179737
-2377	0.003629549	3	11	GO:0006703	estrogen biosynthetic process	0.079221187
-2236	0.00032387	2	19	GO:0006730	one-carbon metabolic process	0.016603986
-1979	0.004692606	2	15	GO:0006744;GO:0006743;GO:1901663	ubiquinone metabolic process	0.089179737
-890	3.23E-06	2	205	GO:0006790	sulfur compound metabolic process	0.0006469
498	0.000289757	4	406	GO:0006915;GO:0012501;GO:0008219	cell death	0.015208803
769	1.65E-08	2	414	GO:0006952	defense response	6.60E-06
669	0.002976839	4	147	GO:0006954	inflammatory response	0.069660013
849	6.29E-08	2	308	GO:0006955	immune response	1.98E-05
2942	0.00213089	2	8	GO:0006984	ER-nucleus signaling pathway	0.056939959
437	4.84E-06	2	887	GO:0007166	cell surface receptor signaling pathway	0.000820513
1220	0.000507608	3	60	GO:0007219	Notch signaling pathway	0.023312972
1320	0.004005757	3	35	GO:0007249	I-kappaB kinase/NF-kappaB signaling	0.08291729
704	0.001582381	2	150	GO:0007411;GO:0097485	axon guidance	0.047002652
1811	0.003586859	2	19	GO:0007586	digestion	0.078678917
1162	0.003339071	7	47	GO:0008543	fibroblast growth factor receptor signaling pathway	0.074353352
-679	3.42E-05	2	282	GO:0008610	lipid biosynthetic process	0.003275838
-1245	0.00024844	4	64	GO:0009062;GO:0072329	monocarboxylic acid catabolic process	0.013865449
-1216	0.000202719	2	69	GO:0009063;GO:1901606	cellular amino acid catabolic process	0.012373308
-570	0.000551364	2	278	GO:0009117;GO:0006753;GO:0055086	nucleobase-containing small molecule metabolic process	0.024068943
-914	3.69E-06	3	192	GO:0009150;GO:0006163;GO:0009259;GO:0072521;GO:0019693	purine-containing compound metabolic process	0.000676999
-1103	0.000101424	4	92	GO:0009152;GO:0006164;GO:0009260;GO:0072522;GO:0046390	ribose phosphate biosynthetic process	0.007071844
-1368	0.003290628	3	34	GO:0009268	response to pH	0.074353352
-1968	0.001555719	4	19	GO:0009395	phospholipid catabolic process	0.046980584
287	0.003205766	2	851	GO:0009605	response to external stimulus	0.073234309
973	2.00E-05	2	143	GO:0009617	response to bacterium	0.002384496
1370	0.004941139	5	31	GO:0010332	response to gamma radiation	0.092311363
318	0.000902767	3	880	GO:0010628	positive regulation of gene expression	0.033447894
322	0.001065235	3	832	GO:0010629	negative regulation of gene expression	0.038002831
302	0.000766787	2	1023	GO:0010647;GO:0023056;GO:0009967;GO:0048584	positive regulation of response to stimulus	0.031016164
-1140	0.001533685	2	57	GO:0010717;GO:0010718	regulation of epithelial to mesenchymal transition	0.046772462
1364	0.00148111	2	40	GO:0010770;GO:0010769	regulation of cell morphogenesis involved in differentiation	0.046520692
-716	0.00229909	2	135	GO:0015849	organic acid transport	0.059627576
-993	6.41E-06	2	154	GO:0016042	lipid catabolic process	0.000974541
-1262	0.000227659	2	63	GO:0016051	carbohydrate biosynthetic process	0.013035721
298	0.002336717	4	839	GO:0016070	RNA metabolic process	0.059898759
464	0.001420202	2	361	GO:0016071	mRNA metabolic process	0.046041703
917	5.23E-05	3	145	GO:0016197	endosomal transport	0.004523281
799	0.003031758	4	102	GO:0016482	cytosolic transport	0.070352744
1979	0.000823324	3	21	GO:0016925	protein sumoylation	0.032411039
2400	0.003310133	3	11	GO:0017145	stem cell division	0.074353352
-2286	0.000347886	2	18	GO:0018904	ether metabolic process	0.017630206
2194	0.000847117	3	17	GO:0019048;GO:0044003	modulation by symbiont of host process	0.03305254
724	0.00392562	3	118	GO:0019221	cytokine-mediated signaling pathway	0.082407421
-1531	2.93E-05	4	55	GO:0019395;GO:0034440	lipid oxidation	0.003229218
-514	9.84E-05	2	442	GO:0019637	organophosphate metabolic process	0.006994674
-888	1.31E-11	5	447	GO:0019752;GO:0043436;GO:0006082	organic acid metabolic process	2.89E-08
3128	0.0046882	4	6	GO:0021682	nerve maturation	0.089179737
777	0.001375854	3	126	GO:0022604	regulation of cell morphogenesis	0.044934387
1172	0.000377548	3	68	GO:0030098;GO:1903131	mononuclear cell differentiation	0.018703488
507	0.001454665	6	299	GO:0030162	regulation of proteolysis	0.046520692
1330	0.005561422	3	32	GO:0030838	positive regulation of actin filament polymerization	0.099676059
1247	0.004123049	2	39	GO:0030968	endoplasmic reticulum unfolded protein response	0.08300695
1136	0.002564961	5	52	GO:0031047	gene silencing by RNA	0.063705538
2026	0.003789753	2	15	GO:0031048	heterochromatin assembly by small RNA	0.081393359
1694	0.005207495	2	20	GO:0031054	pre-miRNA processing	0.095666027
544	3.01E-05	5	453	GO:0031329;GO:0009894	regulation of catabolic process	0.003232638
672	0.000226961	2	226	GO:0031331;GO:0009896	positive regulation of catabolic process	0.013035721
1005	0.000946191	2	80	GO:0031334	positive regulation of protein-containing complex assembly	0.034764618
1017	0.000888213	2	79	GO:0031398;GO:1903322	positive regulation of protein modification by small protein conjugation or removal	0.033447894
1033	0.001588432	2	69	GO:0032088	negative regulation of NF-kappaB transcription factor activity	0.047002652
438	0.001460854	3	405	GO:0032101	regulation of response to external stimulus	0.046520692
2503	0.003493099	2	10	GO:0032232	negative regulation of actin filament bundle assembly	0.077005367
851	0.001962791	6	98	GO:0032271	regulation of protein polymerization	0.054771821
1295	0.000520425	3	53	GO:0032273	positive regulation of protein polymerization	0.023532095
1052	0.001952059	5	64	GO:0032436;GO:2000060	positive regulation of ubiquitin-dependent protein catabolic process	0.054771821
1066	0.003937818	2	54	GO:0032465	regulation of cytokinesis	0.082407421
1250	0.000572529	2	56	GO:0032479	regulation of type I interferon production	0.024507577
-1028	1.12E-08	2	232	GO:0032787	monocarboxylic acid metabolic process	4.95E-06
927	0.00079415	2	97	GO:0032874;GO:0070304;GO:0046330	positive regulation of stress-activated protein kinase signaling cascade	0.031830988
688	0.002957293	2	139	GO:0032956;GO:0032970;GO:0110053	regulation of actin filament-based process	0.069660013
369	0.002315276	5	529	GO:0033043	regulation of organelle organization	0.05969621
1139	0.000414225	4	71	GO:0033209	tumor necrosis factor-mediated signaling pathway	0.019637833
703	0.000261788	2	202	GO:0034097	response to cytokine	0.014158409
2194	0.000147388	4	22	GO:0034332	adherens junction organization	0.00969902
3815	0.000563267	5	6	GO:0034334	adherens junction maintenance	0.024347484
-2101	0.005198009	2	13	GO:0034381;GO:0034383	plasma lipoprotein particle clearance	0.095666027
1229	6.40E-07	2	122	GO:0034976	response to endoplasmic reticulum stress	0.00017625
3558	0.003318679	2	5	GO:0035195	gene silencing by miRNA	0.074353352
3019	0.000219897	2	11	GO:0035279;GO:0098795	mRNA cleavage involved in gene silencing by miRNA	0.013035721
-3781	0.000222735	4	7	GO:0035794;GO:1905710	positive regulation of membrane permeability	0.013035721
627	4.82E-05	3	319	GO:0040008	regulation of growth	0.004247031
1146	0.00380291	3	47	GO:0042113	B cell activation	0.081393359
305	0.005491407	4	655	GO:0042127	regulation of cell population proliferation	0.098822913
1396	0.001517569	2	38	GO:0042129	regulation of T cell proliferation	0.046772462
1226	0.001263461	2	51	GO:0042147	retrograde transport, endosome to Golgi	0.043165184
564	0.004788361	5	187	GO:0042176	regulation of protein catabolic process	0.089837805
-2309	0.000204865	2	19	GO:0042181	ketone biosynthetic process	0.012373308
-2099	0.002705239	2	15	GO:0042339	keratan sulfate metabolic process	0.066633509
-1887	0.000299384	3	27	GO:0042446	hormone biosynthetic process	0.015529229
1429	2.63E-06	2	80	GO:0042742	defense response to bacterium	0.000611215
4006	2.94E-06	2	10	GO:0042832;GO:0001562	defense response to protozoan	0.0006469
-2185	0.005234243	4	12	GO:0042853;GO:0006524;GO:0042851;GO:0006522;GO:0009080;GO:0009078	alanine metabolic process	0.095758418
454	1.46E-05	6	724	GO:0042981;GO:0043067;GO:0010941	regulation of cell death	0.001838059
1183	3.20E-08	2	163	GO:0043122	regulation of I-kappaB kinase/NF-kappaB signaling	1.11E-05
1385	4.05E-06	2	82	GO:0043123	positive regulation of I-kappaB kinase/NF-kappaB signaling	0.00071383
1264	0.004088203	4	38	GO:0043124	negative regulation of I-kappaB kinase/NF-kappaB signaling	0.08300695
1284	3.41E-05	2	77	GO:0043487;GO:0043488;GO:0061013	regulation of mRNA catabolic process	0.003275838
-485	0.000757781	2	368	GO:0043603	cellular amide metabolic process	0.030935727
2426	0.002982828	3	11	GO:0044068	modulation by symbiont of host cellular process	0.069660013
557	1.91E-05	4	454	GO:0044087	regulation of cellular component biogenesis	0.002343141
729	7.71E-05	5	221	GO:0044089	positive regulation of cellular component biogenesis	0.005965719
-1288	3.58E-06	3	96	GO:0044242	cellular lipid catabolic process	0.000676999
-747	9.38E-09	2	455	GO:0044255	cellular lipid metabolic process	4.60E-06
-916	0.003336618	2	76	GO:0044262	cellular carbohydrate metabolic process	0.074353352
508	1.21E-05	2	581	GO:0044265;GO:0009057	macromolecule catabolic process	0.001673805
-335	0.002024704	2	672	GO:0044271	cellular nitrogen compound biosynthetic process	0.05506737
-1011	0.000204336	2	100	GO:0044272	sulfur compound biosynthetic process	0.012373308
-827	2.17E-18	2	908	GO:0044281	small molecule metabolic process	9.59E-15
-801	1.46E-05	2	220	GO:0044282	small molecule catabolic process	0.001838059
-951	1.94E-09	2	302	GO:0044283	small molecule biosynthetic process	1.71E-06
666	3.27E-08	1	535	GO:0044419	biological process involved in interspecies interaction between organisms	1.11E-05
856	5.39E-06	2	212	GO:0045087	innate immune response	0.000880571
815	0.001538219	2	112	GO:0045732	positive regulation of protein catabolic process	0.046772462
773	0.00010634	2	188	GO:0045862	positive regulation of proteolysis	0.00710382
304	0.002158282	8	817	GO:0045893;GO:1903508;GO:1902680;GO:0010557;GO:0031328;GO:0051254;GO:0009891;GO:0045935	positive regulation of biosynthetic process	0.057324483
1135	0.002571918	3	52	GO:0045931	positive regulation of mitotic cell cycle	0.063705538
-1566	0.004671628	3	24	GO:0046189	phenol-containing compound biosynthetic process	0.089179737
939	0.000104257	2	127	GO:0046328;GO:0032872;GO:0070302	regulation of stress-activated protein kinase signaling cascade	0.007071844
-923	2.28E-05	3	157	GO:0046394;GO:0016053	organic acid biosynthetic process	0.002642093
-1096	1.32E-06	2	145	GO:0046395;GO:0016054	organic acid catabolic process	0.000341711
1542	0.001301405	2	32	GO:0046425;GO:1904892	regulation of receptor signaling pathway via STAT	0.043165184
2141	0.000578632	7	19	GO:0046426;GO:1904893	negative regulation of receptor signaling pathway via STAT	0.024530678
-2104	0.001370384	2	17	GO:0046464;GO:0046461	neutral lipid catabolic process	0.044934387
-1746	0.00201572	2	23	GO:0046470	phosphatidylcholine metabolic process	0.05506737
-2511	0.000528304	4	14	GO:0046475	glycerophospholipid catabolic process	0.023532095
-2215	0.004643829	3	12	GO:0046485;GO:0006662	glycerol ether metabolic process	0.089179737
-2342	1.07E-05	5	26	GO:0046503	glycerolipid catabolic process	0.001570444
918	0.00101111	2	95	GO:0046649	lymphocyte activation	0.036842858
693	0.005330246	2	120	GO:0046777	protein autophosphorylation	0.096712163
-610	0.00472109	2	160	GO:0046942;GO:0015711	organic anion transport	0.089335999
2765	0.003895561	2	8	GO:0048384	retinoic acid receptor signaling pathway	0.082407421
335	0.000892523	4	789	GO:0048585;GO:0009968;GO:0010648;GO:0023057	negative regulation of response to stimulus	0.033447894
2722	0.001492538	2	10	GO:0048670	regulation of collateral sprouting	0.046520692
1493	0.002189649	2	31	GO:0050688	regulation of defense response to virus	0.05780936
1680	0.004522035	2	21	GO:0050732	negative regulation of peptidyl-tyrosine phosphorylation	0.087831058
673	0.001940167	3	158	GO:0050767	regulation of neurogenesis	0.054771821
581	0.00103816	2	240	GO:0050776	regulation of immune response	0.037518416
1168	0.000528391	2	65	GO:0050777	negative regulation of immune response	0.023532095
747	0.001944596	5	128	GO:0050807	regulation of synapse organization	0.054771821
1514	0.001140844	4	34	GO:0050830	defense response to Gram-positive bacterium	0.040239862
1291	0.001255806	3	46	GO:0050852;GO:0050851	antigen receptor-mediated signaling pathway	0.043165184
1602	0.0031331	2	25	GO:0050854	regulation of antigen receptor-mediated signaling pathway	0.071947078
2115	0.001294394	3	17	GO:0050856	regulation of T cell receptor signaling pathway	0.043165184
1223	0.00200702	2	47	GO:0050870	positive regulation of T cell activation	0.05506737
466	0.001569745	2	350	GO:0051093	negative regulation of developmental process	0.047002652
453	0.003072994	2	324	GO:0051129	negative regulation of cellular component organization	0.07093628
363	0.002291876	5	550	GO:0051130	positive regulation of cellular component organization	0.059627576
599	0.000154704	2	302	GO:0051301	cell division	0.010030756
975	0.001782273	2	76	GO:0051302	regulation of cell division	0.051026244
1205	0.004465725	2	41	GO:0051492;GO:0032231;GO:0110020	regulation of actin filament bundle assembly	0.087240734
722	9.03E-05	6	221	GO:0051493	regulation of cytoskeleton organization	0.00663678
942	0.000507404	3	101	GO:0051495;GO:1902905	positive regulation of cytoskeleton organization	0.023312972
626	3.16E-06	3	426	GO:0051603;GO:0006511;GO:0019941;GO:0043632	proteolysis involved in cellular protein catabolic process	0.0006469
831	1.11E-10	3	465	GO:0051707;GO:0043207;GO:0009607	response to biotic stimulus	1.63E-07
753	3.96E-05	5	224	GO:0051960	regulation of nervous system development	0.003636714
916	0.000230963	2	120	GO:0051962	positive regulation of nervous system development	0.013055349
969	0.002481491	2	72	GO:0051963	regulation of synapse assembly	0.062519393
2452	0.004214442	3	10	GO:0051967	negative regulation of synaptic transmission, glutamatergic	0.084079081
2673	0.001068803	5	11	GO:0060336;GO:0060331;GO:0060334;GO:0060330;GO:1902216;GO:1902214	regulation of interferon-gamma-mediated signaling pathway	0.038002831
1327	0.001987492	2	40	GO:0061014;GO:1903313	positive regulation of mRNA metabolic process	0.05506737
2887	0.000410572	2	11	GO:0061158	3'-UTR-mediated mRNA destabilization	0.019637833
986	0.001269911	2	79	GO:0070534	protein K63-linked ubiquitination	0.043165184
1632	0.000808369	5	31	GO:0070555	response to interleukin-1	0.032109003
610	7.86E-08	2	609	GO:0070647;GO:0016567;GO:0032446	protein modification by small protein conjugation or removal	2.31E-05
1895	0.003943744	8	17	GO:0071108	protein K48-linked deubiquitination	0.082407421
690	0.002048321	2	149	GO:0071345	cellular response to cytokine stimulus	0.05506737
1457	0.002042342	3	33	GO:0071346;GO:0034341	response to interferon-gamma	0.05506737
-1057	0.000369916	2	84	GO:0072330	monocarboxylic acid biosynthetic process	0.018533625
471	3.10E-05	4	614	GO:0080134	regulation of response to stress	0.003258699
505	0.00054941	2	357	GO:0080135	regulation of cellular response to stress	0.024068943
3166	0.004199568	2	6	GO:0090201	negative regulation of release of cytochrome c from mitochondria	0.084079081
929	0.003984286	2	71	GO:0090501	RNA phosphodiester bond hydrolysis	0.08286188
776	0.002932986	2	109	GO:0097190	apoptotic signaling pathway	0.069660013
519	0.004055467	2	231	GO:0097435	supramolecular fiber organization	0.08300695
992	7.69E-10	2	291	GO:0098542	defense response to other organism	8.48E-07
562	0.002245864	3	222	GO:0098609	cell-cell adhesion	0.058940559
-2185	0.001262318	2	16	GO:0120178	steroid hormone biosynthetic process	0.043165184
1835	0.002478216	7	20	GO:0140289	protein mono-ADP-ribosylation	0.062519393
2864	2.38E-05	2	16	GO:1900101	regulation of endoplasmic reticulum unfolded protein response	0.002690383
2693	0.002863827	3	9	GO:1900102	negative regulation of endoplasmic reticulum unfolded protein response	0.068997886
3509	0.000610836	3	7	GO:1900103	positive regulation of endoplasmic reticulum unfolded protein response	0.025407303
2686	7.37E-05	2	16	GO:1900151;GO:0060211	regulation of nuclear-transcribed mRNA poly(A) tail shortening	0.005799585
3146	5.79E-05	2	12	GO:1900153;GO:0060213	positive regulation of nuclear-transcribed mRNA poly(A) tail shortening	0.004906693
-528	6.78E-05	3	438	GO:1901135	carbohydrate derivative metabolic process	0.005641366
-709	8.01E-05	2	233	GO:1901137	carbohydrate derivative biosynthetic process	0.006039373
2855	0.00288306	2	8	GO:1901142	insulin metabolic process	0.069083767
1527	4.28E-05	2	53	GO:1901222	regulation of NIK/NF-kappaB signaling	0.003854613
1965	0.000385371	2	24	GO:1901224	positive regulation of NIK/NF-kappaB signaling	0.018878915
-362	0.002391346	2	549	GO:1901362	organic cyclic compound biosynthetic process	0.060944772
-705	5.45E-09	2	533	GO:1901566	organonitrogen compound biosynthetic process	3.43E-06
-967	7.30E-05	2	125	GO:1901605	alpha-amino acid metabolic process	0.005799585
-602	0.000454654	3	256	GO:1901615	organic hydroxy compound metabolic process	0.021325198
-843	0.004776722	2	83	GO:1901617	organic hydroxy compound biosynthetic process	0.089837805
-1740	0.004103794	2	20	GO:1901661	quinone metabolic process	0.08300695
986	0.000893972	4	84	GO:1901800;GO:1903052;GO:1903364	positive regulation of cellular protein catabolic process	0.033447894
2724	0.000169333	3	14	GO:1902235	regulation of endoplasmic reticulum stress-induced intrinsic apoptotic signaling pathway	0.010820157
2845	0.000899435	3	10	GO:1902236	negative regulation of endoplasmic reticulum stress-induced intrinsic apoptotic signaling pathway	0.033447894
313	0.001302102	2	854	GO:1902531	regulation of intracellular signal transduction	0.043165184
553	0.001498285	2	248	GO:1902532	negative regulation of intracellular signal transduction	0.046520692
710	0.00130062	4	153	GO:1902903	regulation of supramolecular fiber organization	0.043165184
-1069	0.002517794	4	59	GO:1903510	mucopolysaccharide metabolic process	0.063073597
-1203	0.000602808	2	60	GO:1905039;GO:1903825	carboxylic acid transmembrane transport	0.025312196
1526	0.000268786	2	42	GO:1905897	regulation of response to endoplasmic reticulum stress	0.014278053
2537	0.000739749	3	13	GO:1905898	positive regulation of response to endoplasmic reticulum stress	0.0304818
442	9.75E-05	4	609	GO:2000026	regulation of multicellular organismal development	0.006994674
2397	0.005154418	4	10	GO:2000051	negative regulation of non-canonical Wnt signaling pathway	0.095486676
2702	0.001614725	2	10	GO:2000345	regulation of hepatocyte proliferation	0.047462151
2938	0.004122745	6	7	GO:2000628	regulation of miRNA metabolic process	0.08300695
2246	0.002813527	3	13	GO:2000679;GO:0042088;GO:0031666	positive regulation of transcription regulatory region DNA binding	0.068915784
566	0.005104145	3	183	GO:2001233	regulation of apoptotic signaling pathway	0.094954317
