## Supplemental Table 9 for "Performance of *Orbicella faveolata* larval cohorts does not align with previously observed thermal tolerance of adult source populations"

	delta.rank	pval	level	nseqs	term	name	p.adj
26	600	8.55046983121268e-05	9	189	GO:0000209	protein polyubiquitination	0.0125165723759983
101	-1192	0.000680655026567984	4	35	GO:0001676	long-chain fatty acid metabolic process	0.0462602326985312
194	-2373	0.000591250544627987	2	9	GO:0002232;GO:0002523	leukocyte migration involved in inflammatory response	0.0424584825066815
213	-1537	0.000919047938085176	2	20	GO:0002526	acute inflammatory response	0.0522074097365997
214	-2779	0.000385411865651264	2	7	GO:0002532	production of molecular mediator involved in inflammatory response	0.0325972791259714
218	2625	0.00190670113990522	3	6	GO:0002634	regulation of germinal center formation	0.082774602086622
264	-617	0.00139621725316547	3	117	GO:0003013	circulatory system process	0.0695068093011101
269	-807	0.000417791836287081	4	83	GO:0003018	vascular process in circulatory system	0.0338322495512475
300	-645	4.52284088221888e-05	2	176	GO:0005975	carbohydrate metabolic process	0.00819711066558336
305	-1175	2.71992094239996e-06	2	69	GO:0005996;GO:0019318	monosaccharide metabolic process	0.00129400238834678
307	-1333	0.000145669737362296	4	35	GO:0006006	glucose metabolic process	0.0145899742210763
416	685	0.00135661183351428	2	95	GO:0006457	protein folding	0.0688435285114047
444	-2038	0.000140499775675016	4	15	GO:0006536	glutamate metabolic process	0.0144524904383543
452	-746	0.000959171712912028	2	85	GO:0006575	cellular modified amino acid metabolic process	0.0531564254544423
466	-442	8.0099963988501e-06	3	468	GO:0006629	lipid metabolic process	0.00234508048415565
467	-881	1.05282743261789e-06	3	134	GO:0006631	fatty acid metabolic process	0.000706353682137359
469	-1285	0.000461332188770898	2	32	GO:0006635	fatty acid beta-oxidation	0.0365797981346258
470	-2399	0.00012278289324615	2	11	GO:0006636	unsaturated fatty acid biosynthetic process	0.0139797175059778
486	-1297	9.52324833234085e-05	2	39	GO:0006690;GO:0033559	icosanoid metabolic process	0.0129448154117462
487	-1690	0.00227789386816761	3	14	GO:0006691	leukotriene metabolic process	0.0912596217078518
509	-567	0.00114131805829064	2	144	GO:0006790	sulfur compound metabolic process	0.0595048839706052
514	-1046	0.000165579479839145	2	56	GO:0006814	sodium ion transport	0.0154799160393729
527	-930	0.00100811603221503	5	54	GO:0006865	amino acid transport	0.0548127088372915
594	384	0.000650459113485367	2	355	GO:0007017	microtubule-based process	0.0450117706531874
599	2816	0.000870453476610755	2	6	GO:0007026;GO:0031114	regulation of microtubule depolymerization	0.0516903728366651
642	262	0.0020727946134106	2	649	GO:0007166	cell surface receptor signaling pathway	0.0848285623509757
668	1431	0.00262038977294232	3	19	GO:0007249	I-kappaB kinase/NF-kappaB signaling	0.0997320347581847
798	-966	0.00181070255709785	2	45	GO:0008652;GO:1901607	cellular amino acid biosynthetic process	0.0810768697919343
802	-1073	8.4072645104797e-05	4	58	GO:0009062;GO:0072329	monocarboxylic acid catabolic process	0.0125165723759983
804	-1390	0.000151515362164423	3	32	GO:0009064	glutamine family amino acid metabolic process	0.0147863453435332
887	-493	0.000710938370763018	2	208	GO:0009725	response to hormone	0.047272196751609
951	466	0.000748804794806935	2	232	GO:0010608;GO:0034248;GO:0006417	posttranscriptional regulation of gene expression	0.047272196751609
961	435	0.00218740825576499	2	219	GO:0010638	positive regulation of organelle organization	0.0885667640578889
1022	-2337	0.00141828027844508	3	8	GO:0010940	positive regulation of necrotic cell death	0.0695068093011101
1068	-581	0.0017909216801603	3	126	GO:0015672	monovalent inorganic cation transport	0.0810768697919343
1082	-967	3.97696464354701e-06	2	99	GO:0015849	organic acid transport	0.00137602976666727
1094	-901	1.54538282927052e-06	2	124	GO:0016042	lipid catabolic process	0.000840246721171943
1138	388	9.96053026251528e-05	2	461	GO:0016567;GO:0032446;GO:0070647	protein modification by small protein conjugation or removal	0.0130723373031494
1185	-1810	0.000477948816898425	2	16	GO:0018904	ether metabolic process	0.0371239427982736
1205	-2137	0.00197475960681174	3	9	GO:0019370	leukotriene biosynthetic process	0.0830490888575046
1206	-1294	1.58623472314285e-05	4	48	GO:0019395;GO:0034440	lipid oxidation	0.00402480623752112
1212	-401	0.000512509002117205	2	338	GO:0019637	organophosphate metabolic process	0.0382472404325114
1221	-664	6.74912757934081e-09	5	343	GO:0019752;GO:0043436;GO:0006082	organic acid metabolic process	1.28435897834856e-05
1278	-403	0.000793560810854158	2	311	GO:0030001;GO:0006812	cation transport	0.0487143942921117
1326	-729	0.000501625952252001	4	99	GO:0030258	lipid modification	0.0381837674854223
1420	2640	0.000748749634900016	3	7	GO:0031111	negative regulation of microtubule polymerization or depolymerization	0.047272196751609
1421	1598	0.00011753326004252	6	25	GO:0031113;GO:0031110	regulation of microtubule polymerization or depolymerization	0.0139791121163072
1422	1734	0.000563418261236698	3	17	GO:0031116;GO:0031112	positive regulation of microtubule polymerization or depolymerization	0.0412378827359014
1445	857	0.000618521770059307	2	69	GO:0031334	positive regulation of protein-containing complex assembly	0.0435943306823282
1525	720	0.00134479713940522	6	86	GO:0032271	regulation of protein polymerization	0.0688435285114047
1526	1205	5.84054945310519e-05	3	48	GO:0032273	positive regulation of protein polymerization	0.010104150553872
1555	1077	0.000896364846878586	2	41	GO:0032479	regulation of type I interferon production	0.0516903728366651
1604	-751	1.11353707115716e-06	2	185	GO:0032787	monocarboxylic acid metabolic process	0.000706353682137359
1633	396	0.000115997073432602	5	432	GO:0033043	regulation of organelle organization	0.0139791121163072
1649	928	0.00177704387845718	4	49	GO:0033209	tumor necrosis factor-mediated signaling pathway	0.0810768697919343
1701	848	0.000415458248457296	2	75	GO:0034249;GO:0017148	negative regulation of cellular amide metabolic process	0.0338322495512475
1824	-1332	0.000351684564558763	3	31	GO:0035725	sodium ion transmembrane transport	0.030420714834333
1894	2551	0.00256114183907476	2	6	GO:0042088	T-helper 1 type immune response	0.0994663861175361
1949	-1461	0.000727670305697139	3	23	GO:0042446	hormone biosynthetic process	0.047272196751609
1995	3243	3.44321564301036e-05	2	7	GO:0042832;GO:0001562	defense response to protozoan	0.0065573564818316
1999	276	0.00260620132912324	6	551	GO:0042981;GO:0043067;GO:0010941	regulation of cell death	0.0997320347581847
2022	1047	1.10367527948793e-07	2	112	GO:0043122	regulation of I-kappaB kinase/NF-kappaB signaling	0.000140019603791035
2023	1098	7.66466454975006e-05	2	56	GO:0043123	positive regulation of I-kappaB kinase/NF-kappaB signaling	0.0125165723759983
2024	1330	0.00107809556122375	4	26	GO:0043124	negative regulation of I-kappaB kinase/NF-kappaB signaling	0.0569893292502443
2100	-1073	0.00192356439992451	2	36	GO:0043648	dicarboxylic acid metabolic process	0.082774602086622
2101	-2467	0.000757646873843444	2	8	GO:0043651	linoleic acid metabolic process	0.047272196751609
2122	348	0.00193561208242495	4	359	GO:0044087	regulation of cellular component biogenesis	0.082774602086622
2129	-1040	1.15691723142536e-05	3	77	GO:0044242	cellular lipid catabolic process	0.00314516213057494
2130	-522	4.40732352867914e-06	2	349	GO:0044255	cellular lipid metabolic process	0.00139785611251273
2138	-627	6.15894623620033e-14	2	678	GO:0044281	small molecule metabolic process	2.34409493749785e-10
2139	-750	3.51633756823235e-06	2	168	GO:0044282	small molecule catabolic process	0.00133831807846923
2140	-723	3.37545088613803e-07	2	220	GO:0044283	small molecule biosynthetic process	0.000321174151816034
2337	-718	0.000166756846456723	3	120	GO:0046394;GO:0016053	organic acid biosynthetic process	0.0154799160393729
2338	-896	3.47097003904263e-06	2	117	GO:0046395;GO:0016054	organic acid catabolic process	0.00133831807846923
2343	-2239	2.87564560529133e-05	2	15	GO:0046456	icosanoid biosynthetic process	0.00608039287429933
2354	-1779	0.000124884496900485	5	20	GO:0046503	glycerolipid catabolic process	0.0139797175059778
2410	-799	3.44579951751529e-05	2	117	GO:0046942;GO:0015711	organic anion transport	0.0065573564818316
2559	1575	0.00026931120109436	2	23	GO:0050688	regulation of defense response to virus	0.0244047245563127
2659	494	0.0018066811570197	2	175	GO:0051090	regulation of DNA-binding transcription factor activity	0.0810768697919343
2740	660	1.86260433508025e-05	6	185	GO:0051493	regulation of cytoskeleton organization	0.00443067006207214
2741	1034	0.000133628880442938	2	59	GO:0051494;GO:1902904	negative regulation of cytoskeleton organization	0.0141275421934951
2742	905	8.34789170461011e-05	3	82	GO:0051495;GO:1902905	positive regulation of cytoskeleton organization	0.0125165723759983
2744	2296	0.000887488322246176	3	9	GO:0051497;GO:0032232	negative regulation of actin filament bundle assembly	0.0516903728366651
2774	446	0.000106687435086635	3	339	GO:0051707;GO:0043207;GO:0009607	response to biotic stimulus	0.0135350792646578
2836	-480	2.08602620560134e-05	3	355	GO:0055085;GO:0034220	transmembrane transport	0.00467024455206982
2884	482	0.000963687166672759	2	207	GO:0060271;GO:0044782;GO:0120031;GO:0030031	cell projection assembly	0.0531564254544423
2992	2196	0.000132714642604422	6	13	GO:0062098;GO:0060544	regulation of programmed necrotic cell death	0.0141275421934951
2993	1995	0.00233022736044656	6	10	GO:0062099;GO:0060547;GO:0060546	negative regulation of necrotic cell death	0.0923838055610376
3035	1026	0.00032597066905824	2	53	GO:0070507	regulation of microtubule cytoskeleton organization	0.0288521945682712
3038	883	0.00178562969560304	2	54	GO:0070534	protein K63-linked ubiquitination	0.0810768697919343
3063	379	0.00198567185655095	2	297	GO:0070925	organelle assembly	0.0830490888575046
3109	1311	0.00102771558103765	3	27	GO:0071346;GO:0034341	response to interferon-gamma	0.0550913450905535
3322	463	0.00163563510936771	2	204	GO:0098542	defense response to other organism	0.0788003446361203
3326	-568	0.0014244695547784	3	138	GO:0098656	anion transmembrane transport	0.0695068093011101
3330	-421	0.00246250101886804	2	229	GO:0098662;GO:0098655;GO:0098660	inorganic ion transmembrane transport	0.0966214317300182
3463	-327	0.00175382240045409	2	417	GO:1901566	organonitrogen compound biosynthetic process	0.0810768697919343
3466	-674	0.00204076630674981	2	91	GO:1901605	alpha-amino acid metabolic process	0.084425614820541
3547	723	9.51253593943912e-05	4	127	GO:1902903	regulation of supramolecular fiber organization	0.0129448154117462
3709	2433	0.00188654927773657	4	7	GO:2000051	negative regulation of non-canonical Wnt signaling pathway	0.082774602086622
3790	865	0.000881495003313453	2	64	GO:2001235	positive regulation of apoptotic signaling pathway	0.0516903728366651
