## Supplemental Table 10 for "Performance of *Orbicella faveolata* larval cohorts does not align with previously observed thermal tolerance of adult source populations"

	delta.rank	pval	level	nseqs	term	name	p.adj
107	-1325	0.00024495408656604	2	37	GO:0001676	long-chain fatty acid metabolic process	0.0260445777446163
161	-2241	2.54827018145289e-05	2	17	GO:0001945	lymph vessel development	0.00501244744691783
198	-1829	7.29094336147808e-06	2	29	GO:0002181	cytoplasmic translation	0.00159347617689193
313	-597	0.000188999593039721	2	193	GO:0005975	carbohydrate metabolic process	0.0218375376058268
318	-910	0.000377597318769151	2	74	GO:0005996;GO:0019318	monosaccharide metabolic process	0.0380889192830215
321	-1239	0.00050668813609863	2	38	GO:0006006	glucose metabolic process	0.0438731659492082
360	504	1.50814318425001e-06	2	466	GO:0006259	DNA metabolic process	0.000395535685789303
361	773	0.000940410574770328	5	89	GO:0006260	DNA replication	0.0596705677604269
369	521	0.00016147034208527	5	261	GO:0006281	DNA repair	0.0198507601801079
385	692	4.67734111914833e-05	2	170	GO:0006310	DNA recombination	0.00792627577114403
387	427	0.00100816828075781	2	296	GO:0006325	chromatin organization	0.0619708440078316
423	-877	9.62607492430507e-07	5	153	GO:0006412;GO:0043043	peptide biosynthetic process	0.000348933201195051
451	-759	3.89334301205928e-07	2	221	GO:0006518	peptide metabolic process	0.000210534121786472
466	-742	0.00141763388930238	2	90	GO:0006575	cellular modified amino acid metabolic process	0.0814334405172718
480	-673	3.14145644187592e-11	3	500	GO:0006629	lipid metabolic process	6.17924482116993e-08
481	-1037	2.94853551526926e-08	5	140	GO:0006631	fatty acid metabolic process	3.86651290568976e-05
483	-1222	0.00139479487337959	2	33	GO:0006635	fatty acid beta-oxidation	0.0814334405172718
489	-590	0.000359481893001938	2	180	GO:0006650;GO:0006644;GO:0046486	phospholipid metabolic process	0.0372158359755164
591	460	5.79522414609763e-05	2	386	GO:0006974	cellular response to DNA damage stimulus	0.00876861991951849
742	-1258	0.000838679137606956	2	34	GO:0007602;GO:0009583	detection of light stimulus	0.057625055181451
759	2074	0.00171381294016231	2	11	GO:0008015	blood circulation	0.0923580836520346
769	-840	4.83555207187231e-05	2	114	GO:0008202	steroid metabolic process	0.00792627577114403
807	-722	9.756647720248e-07	4	228	GO:0008610	lipid biosynthetic process	0.000348933201195051
815	-793	0.000524158312052055	2	93	GO:0008654;GO:0046474;GO:0045017	phospholipid biosynthetic process	0.0438731659492082
818	-1388	1.27024394340244e-06	3	59	GO:0009062;GO:0072329	monocarboxylic acid catabolic process	0.000384395359488092
946	-1018	0.00013831095771209	4	68	GO:0010467	gene expression	0.0175521066980439
1027	-1492	0.0014282936948886	2	22	GO:0010883	regulation of lipid storage	0.0814334405172718
1089	936	0.000194284142400594	2	77	GO:0015074	DNA integration	0.0218375376058268
1116	-1009	1.58009598551092e-07	2	132	GO:0016042	lipid catabolic process	0.000124321952139999
1123	297	0.000449528920356788	2	743	GO:0016070	RNA metabolic process	0.0431388118675004
1124	425	0.000584935861221159	3	328	GO:0016071	mRNA metabolic process	0.0460227535608808
1130	-2197	0.000893525258278726	4	11	GO:0016137	glycoside metabolic process	0.057625055181451
1131	-3016	0.000100269109296656	3	8	GO:0016139	glycoside catabolic process	0.0139292092193078
1232	-1035	0.00087851436037213	2	50	GO:0019395;GO:0034440	lipid oxidation	0.057625055181451
1238	-447	0.000166844840433143	2	357	GO:0019637	organophosphate metabolic process	0.0198899273413329
1247	-569	1.50091116383485e-06	4	361	GO:0019752;GO:0043436;GO:0006082	organic acid metabolic process	0.000395535685789303
1287	433	0.000106221727651051	2	406	GO:0022402	cell cycle process	0.0139292092193078
1426	1077	0.00169859701691901	2	41	GO:0031023	microtubule organizing center organization	0.0923580836520346
1449	1382	0.000698763001448124	3	29	GO:0031122	cytoplasmic microtubule organization	0.0514402989194346
1637	-802	4.81648982226295e-07	2	194	GO:0032787	monocarboxylic acid metabolic process	0.000210534121786472
1666	350	0.000955761215713402	3	456	GO:0033043	regulation of organelle organization	0.0596819781367702
1764	2166	2.81556270225484e-05	2	18	GO:0034453	microtubule anchoring	0.00527448746222407
2050	2693	0.000513948017442408	4	8	GO:0042832;GO:0001562	defense response to protozoan	0.0438731659492082
2079	960	0.000890492557692558	4	58	GO:0043123	positive regulation of I-kappaB kinase/NF-kappaB signaling	0.057625055181451
2148	-640	4.61938001099957e-07	4	311	GO:0043603	cellular amide metabolic process	0.000210534121786472
2149	-586	0.000238820744099876	2	194	GO:0043604	amide biosynthetic process	0.0260445777446163
2187	-3413	0.000499372024670569	2	5	GO:0044179	hemolysis in other organism	0.0438731659492082
2188	-1115	4.62540942735086e-06	4	82	GO:0044242	cellular lipid catabolic process	0.00107037415807049
2189	-641	3.995161297473e-08	2	371	GO:0044255	cellular lipid metabolic process	3.9292411360647e-05
2197	-593	4.5786989603672e-12	2	722	GO:0044281	small molecule metabolic process	1.80126017100846e-08
2198	-556	0.000850899024019094	2	177	GO:0044282	small molecule catabolic process	0.057625055181451
2199	-703	1.17570049950021e-06	2	237	GO:0044283	small molecule biosynthetic process	0.000384395359488092
2400	-641	0.0011876204172031	2	125	GO:0046394;GO:0016053	organic acid biosynthetic process	0.0718784418657999
2401	-700	0.000466779934288923	4	122	GO:0046395;GO:0016054	organic acid catabolic process	0.0431388118675004
2743	331	0.00162694931064107	3	464	GO:0051130	positive regulation of cellular component organization	0.0901467406769292
2836	744	2.70355665203733e-06	2	196	GO:0051640	organelle localization	0.000664736991819679
2849	397	0.000858728402294823	2	356	GO:0051707;GO:0043207;GO:0009607	response to biotic stimulus	0.057625055181451
2851	-3287	7.29410983059664e-05	2	7	GO:0051715;GO:0019835;GO:0031640	killing of cells of other organism	0.0106277881753953
2853	371	0.0007060945962505	2	424	GO:0051726	regulation of cell cycle	0.0514402989194346
2916	-1041	0.000572820031634132	2	53	GO:0055088	lipid homeostasis	0.0460227535608808
3131	-901	0.0006740022042761	5	69	GO:0070374	positive regulation of ERK1 and ERK2 cascade	0.0509908590696573
3216	1404	0.000463467791816208	2	30	GO:0071346;GO:0034341	response to interferon-gamma	0.0431388118675004
3400	-621	0.00010307528193214	4	193	GO:0090407	organophosphate biosynthetic process	0.0139292092193078
3441	2000	4.59940179495212e-05	2	20	GO:0097711	ciliary basal body-plasma membrane docking	0.00792627577114403
3480	1224	0.000827546837022523	2	36	GO:0099175	regulation of postsynapse organization	0.057625055181451
3506	1271	1.28935680713116e-05	3	57	GO:0140056;GO:0022406	membrane docking	0.00266964719960736
3589	-557	2.27999281407103e-07	4	441	GO:1901566	organonitrogen compound biosynthetic process	0.000149491528842591
3594	-634	5.39406929989757e-05	2	200	GO:1901615	organic hydroxy compound metabolic process	0.00848810745031882
3616	3143	0.00135094188650291	5	5	GO:1901881	positive regulation of protein depolymerization	0.0805243239621583
3662	-1428	0.000578578470271338	2	28	GO:1902600	proton transmembrane transport	0.0460227535608808
3684	472	0.000598170594704747	2	263	GO:1903047	mitotic cell cycle process	0.0461412376385975
3813	-1760	0.000471522346289404	3	19	GO:1905953	negative regulation of lipid localization	0.0431388118675004
3837	2459	0.0015170103007543	2	8	GO:2000051	negative regulation of non-canonical Wnt signaling pathway	0.0852559789023917
